# Multiomics mapping and characterization of cellular senescence in aging human skeletal muscle uncovers a novel senotherapeutic for sarcopenia

**DOI:** 10.1101/2024.06.20.599817

**Authors:** Yang Li, Chuhan Li, Qin Zhou, Xingyuan Liu, Yulong Qiao, Ting Xie, Hao Sun, Michael Tim-Yun Ong, Huating Wang

**Affiliations:** Department of Orthopaedics and Traumatology, Li Ka Shing Institute of Health Sciences, Chinese University of Hong Kong, Hong Kong SAR, China; Department of Chemical Pathology, Li Ka Shing Institute of Health Sciences, Chinese University of Hong Kong, Hong Kong SAR, China; Department of Orthopaedics and Traumatology, Chinese University of Hong Kong, Hong Kong SAR, China; Center for Neuromusculoskeletal Restorative Medicine, CUHK InnoHK Centres, The Chinese University of Hong Kong, Hong Kong SAR, China; Center for Tissue Regeneration and Engineering, Division of Life Science, Hong Kong University of Science and Technology, Hong Kong SAR, China; Warshel Institute for Computational Biology, Faculty of Medicine, Chinese University of Hong Kong (Shenzhen), Guangdong, China

**Author notes:** Co-correspondence Address correspondence to: Huating Wang, 507A Li Ka Shing Institute of Health Sciences, Prince of Wales Hospital, Chinese University of Hong Kong, Hong Kong SAR, China. Co-first author (Yang Li, Chuhan Li).

**Keywords:** Senescence, skeletal muscle, aging, MuSC, SASP, senotherapeutics, Maraviroc, JunB

## Abstract

Cellular senescence is recognized as a hallmark of organismal aging but how it drives aging particularly in human tissues is not fully understood, partly due to the complex heterogeneous nature of senescence. Here in this study, we leverage single-nucleus multiomics to profile senescence in mononucleated cells of human skeletal muscle and provide the first senescence atlas. We demonstrate the intra-and inter-populational transcriptomic and epigenomic heterogeneity and dynamics of senescence in the cells. We also identify commonalities and variations in senescence-associated secretory phenotypes (SASPs) among the cells and elucidate the function of SASPs in mediating cellular interactions and niche deregulation. Furthermore, we identify targetable SASP factors and demonstrate the possibility of using Maraviroc as a pharmacological senotherapeutic for treating age-associated sarcopenia in muscle. Lastly, we define transcription factors that govern senescence state and SASP induction in aging muscle and elucidate the key function and the underlying mechanism of JUNB in regulating SASP activation in senescent cells. Altogether, our findings demonstrate the prevalence and function of cellular senescence in skeletal muscle and identify a novel pharmacological intervention for sarcopenia.
