## Supplementary material for "Multiomics mapping and characterization of cellular senescence in aging human skeletal muscle uncovers a novel senotherapeutic for sarcopenia": Suppl. Table S1-S10: Suppl_table S1.xlsx

### Sheet: Donor information
Table S1.Human skeletal muscle donor information.
Donor	Sex	Age	Muscle	Sample collection date dd/mm/yyy	Surgery type	Experiments
Y1	Male	24	Hamstring muscle	11-07-2022	ACL reconstruction	snMultiome
Y2	Male	22	Hamstring muscle	09-01-2023	ACL reconstruction	snMultiome
Y3	Male	27	Hamstring muscle	27-03-2023	ACL reconstruction	snMultiome/muscle section isolation
Y4	Male	19	Hamstring muscle	31-07-2023	ACL reconstruction	snMultiome/muscle section isolation
Y5	Male	24	Hamstring muscle	11-09-2023	ACL reconstruction	snMultiome/muscle section isolation
Y6	Male	35	Hamstring muscle	16-02-2023	ACL reconstruction	mononuclear and MuSC isolation
Y7	Female	24	Hamstring muscle	27-03-2023	ACL reconstruction	mononuclear and MuSC isolation
Y8	Female	21	Hamstring muscle	21-08-2023	ACL reconstruction	mononuclear and MuSC isolation
Y9	Female	21	Hamstring muscle	21-08-2023	ACL reconstruction	mononuclear and MuSC isolation
Y10	Male	21	Hamstring muscle	21-08-2023	ACL reconstruction	mononuclear and MuSC isolation
A1	Male	66	Hamstring muscle	24-10-2022	Total knee replacement	snMultiome
A2	Male	77	Hamstring muscle	19-12-2022	Total knee replacement	snMultiome/muscle section isolation
A3	Male	73	Hamstring muscle	27-03-2023	Total knee replacement	snMultiome/muscle section isolation
A4	Male	71	Hamstring muscle	07-08-2023	Total knee replacement	snMultiome/muscle section isolation
A5	Male	60	Hamstring muscle	20-11-2023	Total knee replacement	snMultiome
A6	Female	69	Hamstring muscle	13/03/2023	Total knee replacement	mononuclear and MuSC isolation
A7	Male	70	Hamstring muscle	17-04-2023	Total knee replacement	mononuclear and MuSC isolation
A8	Female	70	Hamstring muscle	24-04-2023	Total knee replacement	mononuclear and MuSC isolation
A9	Male	68	Hamstring muscle	03-05-2023	Total knee replacement	mononuclear and MuSC isolation
A10	Male	63	Hamstring muscle	08-05-2023	Total knee replacement	mononuclear and MuSC isolation
A11	Female	79	Hamstring muscle	08-05-2023	Total knee replacement	mononuclear and MuSC isolation
