## Supplementary material for "Multiomics mapping and characterization of cellular senescence in aging human skeletal muscle uncovers a novel senotherapeutic for sarcopenia": Suppl. Table S1-S10: Suppl_table S10.xlsx

### Sheet: Summary
Table S10. snRNA-seq analysis of the single-nuclei multiome data in aging human skeletal muscle.
The SHEET "Genotyping primers" shows primers used for Pax7CreER;R26Yfp;JunB flox mice genotping.
The SHEET "Mouse RT-qPCR primers" shows primers used in mouse genes detection.
The SHEET "Human RT-qPCR primers" shows primers used in human genes detection.

### Sheet: Genotyping primers 
Table S10. Sequences of oligonucleotides used in the study
Genotyping primers
Name	Sequence (5'-3')
JunB flox-F	GCAGCTCACACACTGGACTC
JunB flox-R	CTAGTATCCCCGCAGGCTGA
Pax7-Cre-ER-common	CTGTGCTGGGACTTCTTCCT
Pax7-Cre-ER-WT-R	AGACTCAGGGCTTGGGAAGG
Pax7-Cre-ER-Mut-R	AAAGACGGCAATATGGTGGA
R26R-Eyfp-common	AAAGTCGCTCTGAGTTGTTAT
R26R-Eyfp-WT	GGAGCGGGAGAAATGGATATG
R26R-Eyfp-Mut	AAGACCGCGAAGAGTTTGTC

### Sheet: Mouse RT-qPCR primers
Table S10. Sequences of oligonucleotides used in the study
Mouse qRT-PCR primers
Name	Sequence (5'-3')
18s-F	GTAACCCGTTGAACCCCATT
18s-R	CCATCCAATCGGTAGTAGCG
Angpt2-F	TGTCATCACCCAACTCCAAGA
Angpt2-R	CACACTGCCATCTTCTCGGT
Il6-F	GAGGATACCACTCCCAACAGACC
Il6-R	AAGTGCATCATCGTTGTTCATACA
Cxcl12-F	AGAAAGCTTTAAACAAGGGGCG
Cxcl12-R	TACCGTCAGGTTTGAGCACC
Csf3-F	CATGAAGCTAATGGCCCTGC
Csf3-R	CTGGCCTGGATCTTCCTCAC
Tgfb1-F	CACCGGAGAGCCCTGGATA
Tgfb1-R	TGTACAGCTGCCGCACACA
Cxcl1-F	ACCCAAACCGAAGTCATAGCC
Cxcl1-R	TTGTCAGAAGCCAGCGTTCA
Igfbp3-F	CCAGTGCGCGCCTCC
Igfbp3-R	TCACTGATGTTTCCTGGAGCA
Vegfd-F	TTGAGCGATCATCCCGGTC
Vegfd-R	GCGTGAGTCCATACTGGCAAG
Mmp2-F	CAAGTTCCCCGGCGATGTC
Mmp2-R	TTCTGGTCAAGGTCACCTGTC
Ppbp-F	CTCAGACCTACATCGTCCTGC
Ppbp-R	GTGGCTATCACTTCCACATCAG
Ang-F	CCAGGCCCGTTGTTCTTGAT
Ang-R	GGAAGGGAGACTTGCTCATTC
Tgfb3-F	CCTGGCCCTGCTGAACTTG
Tgfb3-R	TTGATGTGGCCGAAGTCCAAC
Il1r1-F	GTGCTACTGGGGCTCATTTGT
Il1r11-R	GGAGTAAGAGGACACTTGCGAAT
Tnfrsf1a-F	CCGGGAGAAGAGGGATAGCTT
Tnfrsf1a-R	TCGGACAGTCACTCACCAAGT
Gdf15-F	CTGGCAATGCCTGAACAACG
Gdf15-R	GGTCGGGACTTGGTTCTGAG
Plaur-F	TGCAATGGTGGCCCAGTTCT
Plaur-R	ACCAGGCACTGATTCATTGGT
Pdgfb-F	CATCCGCTCCTTTGATGATCTT
Pdgfb-R	GTGCTCGGGTCATGTTCAAGT
Timp2-F	TCAGAGCCAAAGCAGTGAGC
Timp2-R	GCCGTGTAGATAAACTCGATGTC
p14-F	GCAGGTTCTTGGTGACCCTC
p14-R	TAGACGCTGGCTCCTCAGTA
p16-F	CGCAGGTTCTTGGTCACTGT
p16-R	TGTTCACGAAAGCCAGAGCG
p19-F	TGGACACCCTGAAGGTCCTA
p19-R	AGATGGATTGGAAGTGCCCC
p21-F	GCGACTGTGATGCGCTAATG
p21-R	GAAGGTAGAGCTTGGGCAGG
Timp1-F	TCCCCAGAAATCAACGAGACC
Timp1-R	TACGCCAGGGAACCAAGAAG
Ccl3-F	CCAAGTCTTCTCAGCGCCA
Ccl3-R	CCAGGTCTCTTTGGAGTCAGC
Ccl4-F	TCTCCTCTTGCTCGTGGCT
Ccl4-R	TCTCCTGAAGTGGCTCCTCC
Ccl5-F	TTCCCTGTCATTGCTTGCTC
Ccl5-R	ATTTCTTGGGTTTGCTGTGC
Ccr5-F	CATCGATTATGGTATGTCAGCACC
Ccr5-R	CAGAATGGTAGTGTGAGCAGGAA
Junb-F	CAGCCCCCTTCTCCCCTCCC
Junb-R	TGCGCCCAGTCCTTCCACCT

### Sheet: Human RT-qPCR primers
Table S10. Sequences of oligonucleotides used in the study
Human qRT-PCR primers
hCXCL1-F	CAGGGAATTCACCCCAAGAACA
hCXCL1-R	GGATGCAGGATTGAGGCAAGC
hCXCL8-F	TGCAGTTTTGCCAAGGAGTG
hCXCL8-R	ATGAATTCTCAGCCCTCTTCAA
hCXCL2-F	GAAAGCTTGTCTCAACCCCG
hCXCL2-R	GTTGGATTTGCCATTTTTCAGCA
hEGFR-F	AGGCACGAGTAACAAGCTCAC
hEGFRr-R	ATGAGGACATAACCAGCCACC
hCCL2-F	GAAAGTCTCTGCCGCCCTT
hCCL2-R	GGTGACTGGGGCATTGATTG
hIGFBP6-F	GCGCCTGCTGTTGCAGA
hIGFBP6-R	GCGCCTGCTGTTGCAGA
hPLAU-F	GGGAATGGTCACTTTTACCGAG
hPLAU-R	GGGAATGGTCACTTTTACCGAG
hANGPT2-F	TCAGTGGCTAATGAAGCTTGAGA
hANGPT2-R	CCGCTGTTTGGTTCAACAGG
hTIMP1-F	CATCCGGTTCGTCTACACCC
hTIMP1-R	TCCTGCAGTTTTCCAGCAATG
hIL6-F	TTCCAATCTGGATTCAATGAGGAGA
hIL6-R	TTTGAGCCTGTCTTCCCCCA
hTNFRSF10D-F	CGTGTAGAACAGGGTGTCCC
hTNFRSF10D-R	TGGGGTTTTCCCAGTGGAAC
hCXCL12-F	TGCCCTTCAGATTGTAGCCC
hCXCL12-R	CTGTAAGGGTTCCTCAGGCG
hCSF3-F	GGAGAAGCTGGTGAGTGAGTGTG
hCSF3-R	AACTCGGGGGAGATCCCTTC
hTGFB1-F	TGGACATCAACGGGTTCACT
hTGFB1-R	GAAGTTGGCATGGTAGCCCT
hIGFBP3-F	GCCAGCTCCAGGAAATGCT
hIGFBP3-R	GGGGTGGAACTTGGGATCAG
hIL1R1-F	ATGAAATTGATGTTCGTCCCTGT
hIL1R1-R	ACCACGCAATAGTAATGTCCTG
hTNFRSF1A-F	TCACCGCTTCAGAAAACCACC
hTNFRSF1A-R	GGTCCACTGTGCAAGAAGAGA
hGDF15-F	GACCCTCAGAGTTGCACTCC
hGDF15-R	GCCTGGTTAGCAGGTCCTC
hPLAUR-F	TGTAAGACCAACGGGGATTGC
hPLAUR-R	AGCCAGTCCGATAGCTCAGG
hPDGFB-F	CTCGATCCGCTCCTTTGATGA
hPDGFB-R	CGTTGGTGCGGTCTATGAG
hTIMP2-F	AAGCGGTCAGTGAGAAGGAAG
hTIMP2-R	GGGGCCGTGTAGATAAACTCTAT
hJUNB-F	ACAAACTCCTGAAACCGAGCC
hJUNB-R	CGAGCCCTGACCAGAAAAGTA
hCCL3-F	GCTCTCTGCAACCAGTTCTCT
hCCL3-R	GGCTTCGCTTGGTTAGGAAGA
hCCL4-F	ATGAAGCTCTGCGTGACTGT
hCCL4-R	ATCAGCACAGACTTGCTTGC
hCCL5-F	TCATTGCTACTGCCCTCTGC
hCCL5-R	TCGGGTGACAAAGACGACTG
hCCR5-F	ATGTGAAGCAAATCGCAGCC
hCCR5-R	GGTGACCGTCCTGGCTTTTA
h18S-F	CAGCCACCCGAGATTGAGCA
h18S-R	TAGTAGCGACGGGCGGTGTG
